# Revealing intact neuronal circuitry in centimeter-sized formalin-fixed paraffin-embedded brain

**DOI:** 10.1101/2022.11.28.518189

**Authors:** Ya-Hui Lin, Li-Wen Wang, Yen-Hui Chen, Yi-Chieh Chan, Shang-Hsiu Hu, Sheng-Yan Wu, Chi-Shiun Chiang, Guan-Jie Huang, Shang-Da Yang, Shi-Wei Chu, Kuo-Chuan Wang, Chin-Hsien Lin, Pei-Hsin Huang, Hwai-Jong Cheng, Bi-Chang Chen, Li-An Chu

## Abstract

Tissue clearing and labeling techniques have revolutionized brain-wide imaging and analysis, yet their application to clinical formalin-fixed paraffin-embedded (FFPE) blocks remains challenging. We introduce HIF-Clear, a novel method for efficiently clearing and labeling centimeter-thick FFPE specimens using elevated temperature and concentrated detergents. HIF-Clear with multi-round immunolabeling reveals neuron circuitry regulating multiple neurotransmitter systems in a whole FFPE mouse brain, and is able to be used as the evaluation of disease treatment efficiency. HIF-Clear also supports expansion microscopy and can be performed on a non-sectioned 15-year-old FFPE specimen, as well as a 3-month formalin-fixed mouse brain. Thus, HIF-Clear represents a feasible approach for researching archived FFPE specimens for future neuroscientific and 3D neuropathological analyses.
