## Supplementary tables for "Revealing intact neuronal circuitry in centimeter-sized formalin-fixed paraffin-embedded brain"

### Sheet: Tabel S1
Table S1: The antibodies used in the study.
Primary antibodies
Target	Brand	Catalog number	Host	clonality	Immunogen	Amount (for a whole mouse brain)
Calbindin	Cell signaling technology	13176S	Rabbit	Monoclonal	Recombinant protein specific to the amino terminus of human calbindin protein.	10 μg
Choline Acetyltransferase (ChAT)	Millipore	AB144P	Goat	Polyclonal	Human placental enzyme	40 μl
GFP-tag	Abclonal	AE012	Mouse	Monoclonal	Synthetic peptide corresponding to a sequence within amino acids 1-100 to the N-terminus of GFP protein	6 μg
Glial fibrillary acidic protein (GFAP)	abcam	ab7260	Rabbit	Polyclonal	Recombinant full length protein corresponding to Human GFAP	6 μg
Microtubule-associated protein 2 (MAP2)	Cell signaling technology	#8707	Rabbit	Monoclonal	Synthetic peptide corresponding to residues near the carboxy terminus of human MAP2 protein	20 μg
NeuN	Cell signaling technology	24307S	Rabbit	Monoclonal	Recombinant protein specific to the amino terminus of human NeuN protein	20 μl
Pan-axonal filaments (SMI312)	Biolegend	837904	Mouse	Monoclonal	Homogenized hypothalami recovered from Fischer 344 rats	6 μg
Parvalbumin	Invitrogen	PA1933	Rabbit	Polyclonal	Purified parvalbumin from rat skeletal muscle	10 μg
Tyrosine hydroxylase (TH)	Biolegend	818001	Mouse	Monoclonal	Purified Tyrosine Hydroxylase from rat Pheochromocytoma tumor	6 μg
Tryptophen hydroxylase (TPH2)	Invitrogen	PA1778	Rabbit	Polyclonal	Synthetic peptide corresponding to the N-terminal region of TPH2	6 μg
Sencondary antibodies and lectin
Item	Brand	Catalog number	Amount (for a whole mouse brain)
Alexa Fluor® 647 Fab Fragment Donkey Anti-Goat IgG	Jackson ImmunoResearch	705-607-003	1.3 μg
Alexa Fluor® 647 Fab Fragment Donkey Anti-Rabbit IgG	Jackson ImmunoResearch	711-607-003	molar ratio of 1⁰ab : 2⁰ab = 1:2
Alexa Fluor® 647 Fab Fragment Donkey Anti-Mouse IgG	Jackson ImmunoResearch	715-607-003	molar ratio of 1⁰ab : 2⁰ab = 1:2
Rhodamine Red X Fab Fragment Donkey Anti-Rabbit IgG	Jackson ImmunoResearch	711-297-003	molar ratio of 1⁰ab : 2⁰ab = 1:2
Rhodamine Red X Fab Fragment Donkey Anti-Mouse IgG	Jackson ImmunoResearch	715-297-003	molar ratio of 1⁰ab : 2⁰ab = 1:2
Lectin-Dylight 488	Vector Labs	DL-1178-1	40 μl

### Sheet: Table S2
Table S2: Abbreviations of brain regions mentioned in Fig. 2B.
	Acronym	Structure name		Acronym	Structure name
	MY-mot	Medulla, motor related		PBG	Parabigeminal nucleus
	MY-sat	Medulla, behavioral state related		PPN	Pedunculopontine nucleus
	MY-sen	Medulla, sensory related		RAmb	Midbrain raphe nuclei
	P-sat	Pons, behavioral state related		SNc	Substantia nigra, compact part
	P-sen	Pons, sensory related		SIM	Simple lobule
	P-mot	Pons, motor related		AN	Ansiform lobule
	ME	Median eminence		PRM	Paramedian lobule
	PVR	Periventricular region		COPY	Copula pyramidis
	PVZ	Periventricular zone		PFL	Paraflocculus
	LZ	Hypothalamic lateral zone		FL	Flocculus
	MEZ	Hypothalamic medial zone		LING	Lingula (I)
	DORpm	Thalamus, polymodal association cortex related		CENT	Central lobule
	DORsm	Thalamus, sensory-motor cortex related		CUL	Culmen
	PRT	Pretectal region		DEC	Declive (VI)
	IV	Trochlear nucleus		FOTU	Folium-tuber vermis (VII)
	MRN	Midbrain reticular nucleus		PYR	Pyramus (VIII)
	RN	Red nucleus		UVU	Uvula (IX)
	AT	Anterior tegmental nucleus		NOD	Nodulus (X)
	RR	Midbrain reticular nucleus, retrorubral area		LSX	Lateral septal complex
	SCm	Superior colliculus, motor related		sAMY	Striatum-like amygdalar nuclei
	III	Oculomotor nucleus		STRd	Striatum dorsal region
	SNr	Substantia nigra, reticular part		STRv	Striatum ventral region
	MA3	Medial accesory oculomotor nucleus		PALc	Pallidum, caudal region
	MT	Medial terminal nucleus of the accessory optic tract		PALd	Pallidum, dorsal region
	Pa4	Paratrochlear nucleus		PALm	Pallidum, medial region
	PN	Paranigral nucleus		PALv	Pallidum, ventral region
	CUN	Cuneiform nucleus		HPF	Hippocampal formation
	LT	Lateral terminal nucleus of the accessory optic tract		Isocortex	Isocortex
	VTA	Ventral tegmental area		OLF	Olfactory areas
	DT	Dorsal terminal nucleus of the accessory optic tract		LA	Lateral amygdalar nucleus
	VTN	Ventral tegmental nucleus		BLA	Basolateral amygdalar nucleus
	PAG	Periaqueductal gray		BMA	Basomedial amygdalar nucleus
	EW	Edinger-Westphal nucleus		CLA	Claustrum
	SAG	Nucleus sagulum		PA	Posterior amygdalar nucleus
	SCs	Superior colliculus, sensory related		EP	Endopiriform nucleus
	IC	Inferior colliculus		VeCB	Vestibulocerebellar nucleus
	MEV	Midbrain trigeminal nucleus		DN	Dentate nucleus
	NB	Nucleus of the brachium of the inferior colliculus		IP	Interposed nucleus
	SCO	Subcommissural organ		FN	Fastigial nucleus

### Sheet: Table S3
Table S3: The antibody conditions in the multi-round immunolabeling shown in Fig. 3.
	Primary antibody	Secondary antibody	Lectin	Excitation
Round 1	Tyrosine hydroxylase (TH) (Biolegend, 818001), 6 μg	Alexa Fluor® 647 Fab Fragment Donkey Anti-Mouse IgG (Jackson ImmunoResearch, 715-607-003), 4 μg	Lectin-Dylight 488 (Vector Labs, DL-1178-1), 40 μl	Lectin: Ex 488 TH: Ex 642
Round 2	Calbindin (Cell signaling technology, 13176S), 10 ug	Alexa Fluor® 647 Fab Fragment Donkey Anti-Rabbit IgG (Jackson ImmunoResearch, 711-607-003), 6.7 μg	Lectin-Dylight 488 (Vector Labs, DL-1178-1), 40 μl	Lectin: Ex 488 Calbindin: Ex 642
Round 3	Tryptophen hydroxylase (TPH2) (Invitrogen, PA1778), 6 μg	Alexa Fluor® 647 Fab Fragment Donkey Anti-Rabbit IgG (Jackson ImmunoResearch, 711-607-003), 4 μg	Lectin-Dylight 488 (Vector Labs, DL-1178-1), 40 μl	Lectin: Ex 488 TPH2: Ex 642
Round 4	Parvalbumin (Invitrogen, PA1933), 10 μg	Alexa Fluor® 647 Fab Fragment Donkey Anti-Rabbit IgG (Jackson ImmunoResearch, 711-607-003), 6.7 μg	Lectin-Dylight 488 (Vector Labs, DL-1178-1), 40 μl	Lectin: Ex 488 Parvalbumin: Ex 642
Round 5	Choline Acetyltransferase (ChAT) (Millipore, AB144P), 40 μl	Alexa Fluor® 647 Fab Fragment Donkey Anti-Goat IgG (Jackson ImmunoResearch, 705-607-003), 1.3 μg	Lectin-Dylight 488 (Vector Labs, DL-1178-1), 40 μl	Lectin: Ex 488 ChAT: Ex 642
Round 6	Pan-axonal filaments (SMI312) (Biolegend, 837904), 6 μg	Alexa Fluor® 647 Fab Fragment Donkey Anti-Mouse IgG (Jackson ImmunoResearch, 715-607-003), 4 μg	Lectin-Dylight 488 (Vector Labs, DL-1178-1), 40 μl	Lectin: Ex 488 SMI312: Ex 642
